# Gain efficiency with streamlined and automated data processing: Examples from high-throughput monoclonal antibody production

**DOI:** 10.1101/2023.12.14.571214

**Authors:** Malwina Kotowicz, Sven Fengler, Birgit Kurkowsky, Anja Meyer-Berhorn, Elisa Moretti, Josephine Blersch, Magdalena Shumanska, Gisela Schmidt, Jakob Kreye, Scott van Hoof, Elisa Sánchez-Sendín, S. Momsen Reincke, Lars Krüger, Harald Prüss, Philip Denner, Eugenio Fava, Dominik Stappert

## Abstract

Data management and sample tracking in complex biological workflows are essential steps to ensure necessary documentation and guarantee the reusability of data and metadata. Currently, these steps pose challenges related to correct annotation and labeling, error detection, and safeguarding the quality of documentation. With growing acquisition of biological data and the expanding automatization of laboratory workflows, manual processing of samples is no longer favorable, as it is time- and resource-consuming, is prone to biases and errors, and lacks scalability and standardization. Thus, managing heterogeneous biological data calls for efficient and tailored systems, especially in laboratories run by biologists with limited computational expertise. Here, we showcase how to meet these challenges with a modular pipeline for data processing, facilitating the complex production of monoclonal antibodies from single B-cells. We present best practices for development of data processing pipelines concerned with extensive acquisition of biological data that undergoes continuous manipulation and analysis. Moreover, we assess the versatility of proposed design principles through a proof-of-concept data processing pipeline for automated induced pluripotent stem cell culture and differentiation. We show that our approach streamlines data management operations, speeds up experimental cycles and leads to enhanced reproducibility. Finally, adhering to the presented guidelines will promote compliance with FAIR principles upon publishing.
