## Supplementary material for "Gain efficiency with streamlined and automated data processing: Examples from high-throughput monoclonal antibody production": See the attached Table S1.xlsx file.

### Sheet: Sheet1
used for	for chain	fwd/rev	primer mix	Short name	Primer designation	Primer Sequence (5' – 3')	reference
PCR1	Heavy	fwd	H5 PM1	H5 1-1	5′ L-VH 1	ACAGGTGCCCACTCCCAGGTGCAG	Tiller et al. J Immunol Methods 2008
PCR1	Heavy	fwd		H5 1-2	5′ L-VH 3	AAGGTGTCCAGTGTGARGTGCAG	Tiller et al. J Immunol Methods 2008
PCR1	Heavy	fwd		H5 1-3	5′ L-VH 4/6	CCCAGATGGGTCCTGTCCCAGGTGCAG	Tiller et al. J Immunol Methods 2008
PCR1	Heavy	fwd		H5 1-4	5′ L-VH 5	CAAGGAGTCTGTTCCGAGGTGCAG	Tiller et al. J Immunol Methods 2008
PCR1	Heavy	fwd		H5 1-5	VH3 Leader-A	TAAAAGGTGTCCAGTGT	Murugan et al. Eur J Immunol 2015
PCR1	Heavy	fwd		H5 1-6	IGHV1,7-X1	ATGGACTGGACCTGGAG	Murugan et al. Eur J Immunol 2015
PCR1	Heavy	fwd		H5 1-7	IGHV1-X1-041	TCCTCTTTGTGGTGGCAGCAGC	Murugan et al. Eur J Immunol 2015
PCR1	Heavy	fwd		H5 1-8	IGHV2-X1‐036	TCCACGCTCCTGCTRCTGAC	Murugan et al. Eur J Immunol 2015
PCR1	Heavy	fwd		H5 1-9	RM-IGHV4-­X1	ATGAAACACCTGTGGTTCTTCC	Murugan et al. Eur J Immunol 2015
PCR1	Heavy	rev	H3 PM1	H3 1-1	3′ Cμ CH outer	GGAAGGAAGTCCTGTGCGAGGC	Tiller et al. J Immunol Methods 2008
PCR1	Heavy	rev		H3 1-2	3′ Cγ CH1	GGAAGGTGTGCACGCCGCTGGTC	Tiller et al. J Immunol Methods 2008
PCR1	Heavy	rev		H3 1-3	3' Ca CH1	TGGGAAGTTTCTGGCGGTCACG	Tiller et al. J Immunol Methods 2008
PCR1	Light Kappa	fwd	K5 PM1	K5 1-1	5' L Vk 1/2	ATGAGGSTCCCYGCTCAGCTGCTGG	Tiller et al. J Immunol Methods 2008
PCR1	Light Kappa	fwd		K5 1-2	5' L Vk 3	CTCTTCCTCCTGCTACTCTGGCTCCCAG	Tiller et al. J Immunol Methods 2008
PCR1	Light Kappa	fwd		K5 1-3	5' L Vk 4	ATTTCTCTGTTGCTCTGGATCTCTG	Tiller et al. J Immunol Methods 2008
PCR1	Light Kappa	rev	K3 PM1	K3 1	3' Ck 543	GTTTCTCGTAGTCTGCTTTGCTCA	Tiller et al. J Immunol Methods 2008
PCR1	Light Lambda	fwd	L5 PM1	L5 1-1	5' L Vl 1	GGTCCTGGGCCCAGTCTGTGCTG	Tiller et al. J Immunol Methods 2008
PCR1	Light Lambda	fwd		L5 1-2	5' L Vl 2	GGTCCTGGGCCCAGTCTGCCCTG	Tiller et al. J Immunol Methods 2008
PCR1	Light Lambda	fwd		L5 1-3	5' L Vl 3	GCTCTGTGACCTCCTATGAGCTG	Tiller et al. J Immunol Methods 2008
PCR1	Light Lambda	fwd		L5 1-4	5' L Vl 4/5	GGTCTCTCTCSCAGCYTGTGCTG	Tiller et al. J Immunol Methods 2008
PCR1	Light Lambda	fwd		L5 1-5	5' L Vl 6	GTTCTTGGGCCAATTTTATGCTG	Tiller et al. J Immunol Methods 2008
PCR1	Light Lambda	fwd		L5 1-6	5' L Vl 7	GGTCCAATTCYCAGGCTGTGGTG	Tiller et al. J Immunol Methods 2008
PCR1	Light Lambda	fwd		L5 1-7	5' L Vl 8	GAGTGGATTCTCAGACTGTGGTG	Tiller et al. J Immunol Methods 2008
PCR1	Light Lambda	rev	L3 PM 1	L3 1/4	3' Cl	CACCAGTGTGGCCTTGTTGGCTTG	Tiller et al. J Immunol Methods 2008
PCR2	Heavy	fwd	H5 PM2	H5 2-Pan	RMX2-A	AGGTGCAGCTGCTGGAGTCKGG	Murugan et al. Eur J Immunol 2015
PCR2	Heavy	rev	H3 PM2	H3 2-1	3′ Cμ CH1	GGGAATTCTCACAGGAGACGA	Tiller et al. J Immunol Methods 2008
PCR2	Heavy	rev		H3 2/4-2	3′ IgG (internal)	GTTCGGGGAAGTAGTCCTTGAC	Tiller et al. J Immunol Methods 2008
PCR2	Heavy	rev		H3 2-3	3' Ca CH1-2	GTCCGCTTTCGCTCCAGGTCACACT	Tiller et al. J Immunol Methods 2008
PCR2	Light Kappa	fwd	K5 PM2	K5 2	5' Pan Vk	ATGACCCAGWCTCCABYCWCCCTG	Tiller et al. J Immunol Methods 2008
PCR2	Light Kappa	rev	K3 PM2	K3 2/4	3' Ck 494	GTGCTGTCCTTGCTGTCCTGCT	Tiller et al. J Immunol Methods 2008
PCR2	Light Lambda	fwd	L5 PM2	L5 2/3-1	5' AgeI Vl1	CTGCTACCGGTTCCTGGGCCCAGTCTGTGCTGACKCAG	Tiller et al. J Immunol Methods 2008
PCR2	Light Lambda	fwd		L5 2/3-2	5' AgeI Vl2	CTGCTACCGGTTCCTGGGCCCAGTCTGCCCTGACTCAG	Tiller et al. J Immunol Methods 2008
PCR2	Light Lambda	fwd		L5 2/3-3	5' AgeI Vl3	CTGCTACCGGTTCTGTGACCTCCTATGAGCTGACWCAG	Tiller et al. J Immunol Methods 2008
PCR2	Light Lambda	fwd		L5 2/3-4	5' AgeI Vl4/5	CTGCTACCGGTTCTCTCTCSCAGCYTGTGCTGACTCA	Tiller et al. J Immunol Methods 2008
PCR2	Light Lambda	fwd		L5 2/3-5	5' AgeI Vl6	CTGCTACCGGTTCTTGGGCCAATTTTATGCTGACTCAG	Tiller et al. J Immunol Methods 2008
PCR2	Light Lambda	fwd		L5 2/3-6	5' AgeI Vl7/8	CTGCTACCGGTTCCAATTCYCAGRCTGTGGTGACYCAG	Tiller et al. J Immunol Methods 2008
PCR2	Light Lambda	rev	L3 PM2	L3 2/3	3' XhoI Cl	CTCCTCACTCGAGGGYGGGAACAGAGTG	Tiller et al. J Immunol Methods 2008
PCR3	Heavy	fwd	n.a.	H5 2/3-1		ATCCTTTTTCTAGTAGCAA CTGCAACCGGTGTACATTCCCAGGTGCAGCTGGTGCAG	Kreye et al. Cell 2020
PCR3	Heavy	fwd	n.a.	H5 3-7		ATCCTTTTTCTAGTAGCAA CTGCAACCGGTGTACATTCCCAGGTTCAGCTGGTGCAG	Kreye et al. Cell 2020
PCR3	Heavy	fwd	n.a.	H5 3-8		ATCCTTTTTCTAGTAGCAA CTGCAACCGGTGTACATTCCCAGGTCCAGCTGGTACAG	Kreye et al. Cell 2020
PCR3	Heavy	fwd	n.a.	H5 2/3-2		ATCCTTTTTCTAGTAGCAA CTGCAACCGGTGTACATTCCGAGGTGCAGCTGGTGCAG	Kreye et al. Cell 2020
PCR3	Heavy	fwd	n.a.	H5 2/3-3		ATCCTTTTTCTAGTAGCAA CTGCAACCGGTGTACATTCTGAGGTGCAGCTGGTGGAG	Kreye et al. Cell 2020
PCR3	Heavy	fwd	n.a.	H5 3-9		ATCCTTTTTCTAGTAGCAA CTGCAACCGGTGTACATTCTGAAGTGCAGCTGGTGGAG	Kreye et al. Cell 2020
PCR3	Heavy	fwd	n.a.	H5 2/3-4		ATCCTTTTTCTAGTAGCAA CTGCAACCGGTGTACATTCTGAGGTGCAGCTGTTGGAG	Kreye et al. Cell 2020
PCR3	Heavy	fwd	n.a.	H5 3-10		ATCCTTTTTCTAGTAGCAA CTGCAACCGGTGTACATTCTCAGGTGCAGCTGGTGGAG	Kreye et al. Cell 2020
PCR3	Heavy	fwd	n.a.	H5 2/3-5		ATCCTTTTTCTAGTAGCAA CTGCAACCGGTGTACATTCCCAGGTGCAGCTGCAGGAG	Kreye et al. Cell 2020
PCR3	Heavy	fwd	n.a.	H5 2/3-6		ATCCTTTTTCTAGTAGCAA CTGCAACCGGTGTACATTCCCAGGTGCAGCTACAGCAGTG	Kreye et al. Cell 2020
PCR3	Heavy	fwd	n.a.	H5 3-11		ATCCTTTTTCTAGTAGCAA CTGCAACCGGTGTACATTCCCAGCTGCAGCTGCAGGAG	Kreye et al. Cell 2020
PCR3	Heavy	fwd	n.a.	H5 3-12		ATCCTTTTTCTAGTAGCAA CTGCAACCGGTGTACATTCCCAGGTACAGCTGCAGCAG	Kreye et al. Cell 2020
PCR3	Heavy	fwd	n.a.	H5 3-13		ATCCTTTTTCTAGTAGCAA CTGCAACCGGTGTACATTCTCAGGTGCAGCTGGTGCAATCTGG	Kreye et al. Cell 2020
PCR3	Heavy	fwd	n.a.	H5 3-14		ATCCTTTTTCTAGTAGCAA CTGCAACCGGTGTACATTCCGAAGTGCAGCTGGTGCAG	Kreye et al. Cell 2020
PCR3	Heavy	fwd	n.a.	H5 3-15		ATCCTTTTTCTAGTAGCAA CTGCAACCGGTGTACATTCCCAGGTCCAGCTTGTGCAG	Kreye et al. Cell 2020
PCR3	Heavy	fwd	n.a.	H5 3-16		ATCCTTTTTCTAGTAGCAA CTGCAACCGGTGTACATTCCCAGGTCCAGCTGGTGCAG	Kreye et al. Cell 2020
PCR3	Heavy	fwd	n.a.	H5 3-17		ATCCTTTTTCTAGTAGCAA CTGCAACCGGTGTACATTCCCAGATGCAGCTGGTGCAG	This paper
PCR3	Heavy	fwd	n.a.	H5 3-18		ATCCTTTTTCTAGTAGCAA CTGCAACCGGTGTACATTCCCAAATGCAGCTGGTGCAG	This paper
PCR3	Heavy	fwd	n.a.	H5 3-19		ATCCTTTTTCTAGTAGCAA CTGCAACCGGTGTACATTCCCAGATCACCTTGAAGGAG	This paper
PCR3	Heavy	fwd	n.a.	H5 3-20		ATCCTTTTTCTAGTAGCAA CTGCAACCGGTGTACATTCCCAGGTCACCTTGAAGGAG	This paper
PCR3	Heavy	fwd	n.a.	H5 3-21		ATCCTTTTTCTAGTAGCAA CTGCAACCGGTGTACATTCCCAGGTCACCTTGAGGGAG	This paper
PCR3	Heavy	fwd	n.a.	H5 3-22		ATCCTTTTTCTAGTAGCAA CTGCAACCGGTGTACATTCCCGGGTCACCTTGAGGGAG	This paper
PCR3	Heavy	fwd	n.a.	H5 3-23		ATCCTTTTTCTAGTAGCAA CTGCAACCGGTGTACATTCTCAGGTGCAGCTGTTGGAG	This paper
PCR3	Heavy	fwd	n.a.	H5 3-24		ATCCTTTTTCTAGTAGCAA CTGCAACCGGTGTACATTCTGAGGTGCATCTGGTGGAG	This paper
PCR3	Heavy	fwd	n.a.	H5 3-25		ATCCTTTTTCTAGTAGCAA CTGCAACCGGTGTACATTCTCAGGTGCAGCTGGTGGAC	This paper
PCR3	Heavy	fwd	n.a.	H5 3-26		ATCCTTTTTCTAGTAGCAA CTGCAACCGGTGTACATTCCCAGGTGCAGCTGCAGGAC	This paper
PCR3	Heavy	fwd	n.a.	H5 3-27		ATCCTTTTTCTAGTAGCAA CTGCAACCGGTGTACATTCCCAGGTGCGGCTGCAGGAG	This paper
PCR3	Heavy	fwd	n.a.	H5 3-28		ATCCTTTTTCTAGTAGCAA CTGCAACCGGTGTACATTCCCGGCTGCAGCTGCAGGAG	This paper
PCR3	Heavy	fwd	n.a.	H5 3-29		ATCCTTTTTCTAGTAGCAA CTGCAACCGGTGTACATTCTCTGCAGCTGGTGCAGTCT	This paper
PCR3	Heavy	rev	n.a.	H3 3-1		GGAAGACCGATGGGCCCTTG GTCGACGCTGAGGAGACGGTGACCAG	Kreye et al. Cell 2020
PCR3	Heavy	rev	n.a.	H3 3-2		GGAAGACCGATGGGCCCTTG GTCGACGCTGAAGAGACGGTGACCATTG	Kreye et al. Cell 2020
PCR3	Heavy	rev	n.a.	H3 3-3		GGAAGACCGATGGGCCCTTG GTCGACGCTGAGGAGACGGTGACCGTG	Kreye et al. Cell 2020
PCR3	Light Kappa	fwd	n.a.	K5 3-1		ATCCTTTTTCTAGTAGCAA CTGCAACCGGTGTACATTCTGACATCCAGATGACCCAGTC	Kreye et al. Cell 2020
PCR3	Light Kappa	fwd	n.a.	K5 3-2		ATCCTTTTTCTAGTAGCAA CTGCAACCGGTGTACATTCAGACATCCAGTTGACCCAGTCT	Kreye et al. Cell 2020
PCR3	Light Kappa	fwd	n.a.	K5 3-3		ATCCTTTTTCTAGTAGCAA CTGCAACCGGTGTACATTGTGCCATCCGGATGACCCAGTC	Kreye et al. Cell 2020
PCR3	Light Kappa	fwd	n.a.	K5 3-4		ATCCTTTTTCTAGTAGCAA CTGCAACCGGTGTACATGGGGATATTGTGATGACCCAGAC	Kreye et al. Cell 2020
PCR3	Light Kappa	fwd	n.a.	K5 3-5		ATCCTTTTTCTAGTAGCAA CTGCAACCGGTGTACATGGGGATATTGTGATGACTCAGTC	Kreye et al. Cell 2020
PCR3	Light Kappa	fwd	n.a.	K5 3-6		ATCCTTTTTCTAGTAGCAA CTGCAACCGGTGTACATGGGGATGTTGTGATGACTCAGTC	Kreye et al. Cell 2020
PCR3	Light Kappa	fwd	n.a.	K5 3-7		ATCCTTTTTCTAGTAGCAA CTGCAACCGGTGTACATTCAGAAATTGTGTTGACACAGTC	Kreye et al. Cell 2020
PCR3	Light Kappa	fwd	n.a.	K5 3-8		ATCCTTTTTCTAGTAGCAA CTGCAACCGGTGTACATTCAGAAATAGTGATGACGCAGTC	Kreye et al. Cell 2020
PCR3	Light Kappa	fwd	n.a.	K5 3-9		ATCCTTTTTCTAGTAGCAA CTGCAACCGGTGTACATTCAGAAATTGTGTTGACGCAGTCT	Kreye et al. Cell 2020
PCR3	Light Kappa	fwd	n.a.	K5 3-10		ATCCTTTTTCTAGTAGCAA CTGCAACCGGTGTACATTCGGACATCGTGATGACCCAGTC	Kreye et al. Cell 2020
PCR3	Light Kappa	fwd	n.a.	K5 3-11		ATCCTTTTTCTAGTAGCAA CTGCAACCGGTGTACATTGTGTCATCTGGATGACCCAGTC	Kreye et al. Cell 2020
PCR3	Light Kappa	fwd	n.a.	K5 3-12		ATCCTTTTTCTAGTAGCAA CTGCAACCGGTGTACATTCTGCCATCCAGTTGACCCAGTC	Kreye et al. Cell 2020
PCR3	Light Kappa	fwd	n.a.	K5 3-13		ATCCTTTTTCTAGTAGCAA CTGCAACCGGTGTACATTCTGCCATCCAGATGACCCAGTC	This paper
PCR3	Light Kappa	fwd	n.a.	K5 3-14		ATCCTTTTTCTAGTAGCAA CTGCAACCGGTGTACATTGTGCCATCTGGATGACCCAGTC	This paper
PCR3	Light Kappa	fwd	n.a.	K5 3-15		ATCCTTTTTCTAGTAGCAA CTGCAACCGGTGTACATGGGGAGATTGTGATGACCCAGAC	This paper
PCR3	Light Kappa	fwd	n.a.	K5 3-16		ATCCTTTTTCTAGTAGCAA CTGCAACCGGTGTACATTCAGAAATTGTAATGACACAGTC	This paper
PCR3	Light Kappa	fwd	n.a.	K5 3-17		ATCCTTTTTCTAGTAGCAA CTGCAACCGGTGTACATTCAGAAACGACACTCACGCAGTC	This paper
PCR3	Light Kappa	fwd	n.a.	K5 3-18		ATCCTTTTTCTAGTAGCAA CTGCAACCGGTGTACATTCAGAAATTGTGCTGACTCAGTCT	This paper
PCR3	Light Kappa	fwd	n.a.	K5 3-19		ATCCTTTTTCTAGTAGCAA CTGCAACCGGTGTACATTCTGCCATCCGGATGACCCAGTC	This paper
PCR3	Light Kappa	rev	n.a.	K3 3-1		AAGACAGATGGTGCA GCCACCGTACGTTTGATYTCCACCTTGGTC	Kreye et al. Cell 2020
PCR3	Light Kappa	rev	n.a.	K3 3-2		AAGACAGATGGTGCA GCCACCGTACGTTTGATCTCCAGCTTGGTC	Kreye et al. Cell 2020
PCR3	Light Kappa	rev	n.a.	K3 3-3		AAGACAGATGGTGCA GCCACCGTACGTTTGATATCCACTTTGGTC	Kreye et al. Cell 2020
PCR3	Light Kappa	rev	n.a.	K3 3-4		AAGACAGATGGTGCA GCCACCGTACGTTTAATCTCCAGTCGTGTC	Kreye et al. Cell 2020
PCR3	Light Lambda	fwd	n.a.	L5 2/3-1		ATCCTTTTTCTAGTAGCAA CTGCA ACCGGTTCCTGGGCCCAGTCTGTGCTGACKCAG	Kreye et al. Cell 2020
PCR3	Light Lambda	fwd	n.a.	L5 2/3-2		ATCCTTTTTCTAGTAGCAA CTGCA ACCGGTTCCTGGGCCCAGTCTGCCCTGACTCAG	Kreye et al. Cell 2020
PCR3	Light Lambda	fwd	n.a.	L5 2/3-3		ATCCTTTTTCTAGTAGCAA CTGCA ACCGGTTCTGTGACCTCCTATGAGCTGACWCAG	Kreye et al. Cell 2020
PCR3	Light Lambda	fwd	n.a.	L5 2/3-4		ATCCTTTTTCTAGTAGCAA CTGCA ACCGGTTCTCTCTCSCAGCYTGTGCTGACTCA	Kreye et al. Cell 2020
PCR3	Light Lambda	fwd	n.a.	L5 2/3-5		ATCCTTTTTCTAGTAGCAA CTGCA ACCGGTTCTTGGGCCAATTTTATGCTGACTCAG	Kreye et al. Cell 2020
PCR3	Light Lambda	fwd	n.a.	L5 2/3-6		ATCCTTTTTCTAGTAGCAA CTGCA ACCGGTTCCAATTCYCAGRCTGTGGTGACYCAG	Kreye et al. Cell 2020
PCR3	Light Lambda	fwd	n.a.	L5 3-7		ATCCTTTTTCTAGTAGCAA CTGCA ACCGGTTCCTGGGCCCAGTCTGTCGTGACKCAG	This paper
PCR3	Light Lambda	fwd	n.a.	L5 3-8		ATCCTTTTTCTAGTAGCAA CTGCA ACCGGTTCTGTGACCTCTTCTGAGCTGACWCAG	This paper
PCR3	Light Lambda	fwd	n.a.	L5 3-9		ATCCTTTTTCTAGTAGCAA CTGCA ACCGGTTCTGTGACCTCCTATGTGCTGACWCAG	This paper
PCR3	Light Lambda	fwd	n.a.	L5 3-10		ATCCTTTTTCTAGTAGCAA CTGCA ACCGGTTCTGTGACCTCCTATGAGCTGATGCAG	This paper
PCR3	Light Lambda	fwd	n.a.	L5 3-11		ATCCTTTTTCTAGTAGCAA CTGCA ACCGGTTCTCTCTCSCTGCYTGTGCTGACTCA	This paper
PCR3	Light Lambda	fwd	n.a.	L5 3-12		ATCCTTTTTCTAGTAGCAA CTGCA ACCGGTTCTCTCTCSCAGGCTGTGCTGACTCA	This paper
PCR3	Light Lambda	fwd	n.a.	L5 3-13		ATCCTTTTTCTAGTAGCAA CTGCA ACCGGTTCTCTCTCSCAGGCAGGGCTGACTCA	This paper
PCR3	Light Lambda	rev	n.a.	L3 2/3		TGTTGGCTTGAAG CTCCTCACTCGAGGGYGGGAACAGAGTG	Kreye et al. Cell 2020
